# Allo: Accurate allocation of multi-mapped reads enables regulatory element analysis at repeats

**DOI:** 10.1101/2023.09.12.556916

**Authors:** Alexis Morrissey, Jeffrey Shi, Daniela Q. James, Shaun Mahony

**Affiliations:** Center for Eukaryotic Gene Regulation, Department of Biochemistry and Molecular Biology, The Pennsylvania State University, University Park, PA, USA

## Abstract

Transposable elements (TEs) and other repetitive regions have been shown to contain gene regulatory elements, including transcription factor binding sites. Unfortunately, regulatory elements harbored by repeats have proven difficult to characterize using short-read sequencing assays such as ChIP-seq or ATAC-seq. Most regulatory genomics analysis pipelines discard “multi-mapped” reads that align equally well to multiple genomic locations. Since multi-mapped reads arise predominantly from repeats, current analysis pipelines fail to detect a substantial portion of regulatory events that occur in repetitive regions. To address this shortcoming, we developed Allo, a new approach to allocate multi-mapped reads in an efficient, accurate, and user-friendly manner. Allo combines probabilistic mapping of multi-mapped reads with a convolutional neural network that recognizes the read distribution features of potential peaks, offering enhanced accuracy in multi-mapping read assignment. Allo also provides read-level output in the form of a corrected alignment file, making it compatible with existing regulatory genomics analysis pipelines and downstream peak-finders. In a demonstration application on CTCF ChIP-seq data, we show that Allo results in the discovery of thousands of new CTCF peaks. Many of these peaks contain the expected cognate motif and/or serve as TAD boundaries. We additionally apply Allo to a diverse collection of ENCODE ChIP-seq datasets, resulting in multiple previously unidentified interactions between transcription factors and repetitive element families. Finally, we show that Allo may be particularly effective in identifying ChIP-seq peaks in younger TEs, which hold evolutionary significance due to their emergence during human evolution from primates.
