## Supplemental Tables for "Allo: Accurate allocation of multi-mapped reads enables regulatory element analysis at repeats"

### Sheet: Table 1 (training)
Narrow
Target	Cell type	ID	Control	Read length	Length trimmed
FOXA1	HepG2	ENCFF546MGM	ENCFF968ICP	100	50
SOX6	HepG2	ENCFF042DKF	ENCFF968ICP	100	50
ELF4	HepG2	ENCFF421RNZ	ENCFF968ICP	100	50
TBX3	HepG2	ENCFF521BUZ	ENCFF968ICP	100	50
PAX8	HepG2	ENCFF843MGJ	ENCFF968ICP	100	50
ZBTB40	HepG2	ENCFF932AVU	ENCFF968ICP	100	50
ZNF24	HepG2	ENCFF814CIF	ENCFF968ICP	100	50
NCOA1	HepG2	ENCFF340KCA	ENCFF968ICP	100	50
STAT6	HepG2	ENCFF698ZGJ	ENCFF968ICP	100	50
ZZZ3	HepG2	ENCFF089GHF	ENCFF968ICP	100	50
Broad
Target	Cell type	ID	Control	Read length	Length trimmed
H3K4me1	BE2C	ENCFF444CBH	ENCFF494PEG	100	50
H3K36me3	BE2C	ENCFF339FPW	ENCFF494PEG	100	50
H3K27ac	Human pancreas	ENCFF709MXA	ENCFF438SRY	76	30
H3K79me2	hepatocyte originated from H9	ENCFF200AKD	ENCFF280YFB	76	30
H3K4me2	hepatocyte originated from H9	ENCFF976VRL	ENCFF280YFB	76	30
H3K9ac	hepatocyte originated from H9	ENCFF968WND	ENCFF280YFB	76	30
H2AFZ	hepatocyte originated from H9	ENCFF359IWW	ENCFF280YFB	76	30
H3K4me3	Human pancreas	ENCFF851MKN	ENCFF438SRY	76	30
H3K27me3	BE2C	ENCFF080NOR	ENCFF494PEG	100	50

### Sheet: Table 2 (testing)
Target	Cell type	ID	Control	Read length	Length trimmed
CTCF_hs	HepG2	ENCFF186EUH	ENCFF968ICP	100	50
CTCF_Dm	Drosophila melanogaster strain Oregon-R S2	ENCFF621QJT	ENCFF969MGP	36	10
CTCF_Mm	Mus musculus strain MEL MEL	ENCFF001NRQ	ENCFF001NCH	36	10
H3K27me3_Hs	GM23338	ENCFF630ATC	ENCFF364HZK	76	30
H3K27me3_Mm	Mus musculus strain G1E	ENCFF001MAG	ENCFF001MOR	36	10
H3K27me3_Dm	Drosophila melanogaster strain not listed	SRR20732200	SRR20732251	100	50
ZNF223	HEK293	ENCFF937ADB	ENCFF873ZZU	101	50
ZNF425	WTC11	ENCFF077YKK	ENCFF077YKK	100	50
ZNF248	HEK293	ENCFF076DJF	ENCSR157LMX	101	50
H3K4me3	GM23338	ENCFF712UMI	ENCFF364HZK	76	30
H3K36me3	GM23338	ENCFF623QOH	ENCFF364HZK	76	30

### Sheet: Table 3 (testing peak counts)
Sample	Number of peaks
CTCF	23659
ATAC	67821
ZNF223	2953
ZNF248	1956
ZNF425	2372
H3K27me3	28248
H3K36me3	35062
H3K4me3	51639

### Sheet: Table 4 (K562 large scale)
ENCODE ID	Target	Number of UMR peaks	Number of Allo peaks
ENCSR426URK	AFF1	33011	34164
ENCSR641BSL	AGO1	25699	25271
ENCSR115BBC	ASH1L	9381	9898
ENCSR085XDP	ATF1	1520	1520
ENCSR808AKZ	BCOR	111573	113145
ENCSR000DOK	BDP1	447	623
ENCSR946BXO	BRCA1	92	208
ENCSR583ACG	BRD4	23311	25834
ENCSR000DOJ	BRF1	173	246
ENCSR350XWY	C11orf30	78444	79388
ENCSR697YLJ	CBFA2T3	48277	48887
ENCSR116NDV	CBFB	3354	3517
ENCSR000BRT	CBX3	111074	116949
ENCSR000DOA	CCNT2	23131	24468
ENCSR000BRQ	CEBPB	63657	66604
ENCSR618GDK	CEBPZ	1903	2168
ENCSR000ATL	CHD4	45425	46823
ENCSR130HEG	COPS2	637	1073
ENCSR109YGM	CREB3L1	19495	20016
ENCSR077DKV	CREM	78555	80426
ENCSR626QJQ	CSDE1	2327	2564
ENCSR178NTX	CUX1	1294	1410
ENCSR030TJP	DACH1	14621	14930
ENCSR119FAD	DEAF1	19066	19416
ENCSR387SYS	DEAF1	4124	4424
ENCSR015KAM	DMTF1	485	514
ENCSR709DRM	E2F5	10866	11519
ENCSR171CAY	E2F7	1458	1649
ENCSR024CNP	EGR1	35236	35171
ENCSR498JCG	ELF4	4718	4962
ENCSR638QHV	ELF4	21146	21721
ENCSR972CVS	ELK3	1380	1725
ENCSR817QKV	EP400	20147	20736
ENCSR225OGU	ERF	153	179
ENCSR277DMR	ETV1	13760	14586
ENCSR142YYA	EWSR1	3613	3864
ENCSR000DKB	FOS	11257	11789
ENCSR819LHG	FOXA1	999	1222
ENCSR847LBF	FOXJ2	1769	1826
ENCSR659CCI	FOXK1	893	929
ENCSR508DQA	FOXK2	19921	20531
ENCSR426PTT	FOXO4	1048	1314
ENCSR084WHZ	FOXP4	848	780
ENCSR160QYK	GATAD2A	14945	15614
ENCSR532KTI	GTF2E2	801	890
ENCSR189VXS	GTF2F1	19355	19951
ENCSR377BLZ	GTF2F1	24047	32324
ENCSR000EFN	HCFC1	25090	25810
ENCSR075HTM	HDAC2	69694	70574
ENCSR893WSB	HDAC2	98059	96406
ENCSR024LKA	HDAC3	9666	10467
ENCSR000ATJ	HDAC6	14916	12218
ENCSR091JXL	HES1	6410	6652
ENCSR947PJZ	HIVEP1	2266	2756
ENCSR757IIU	HMBOX1	32717	33569
ENCSR626HJW	HMG20A	10087	10328
ENCSR000DOB	HMGN3	22593	23798
ENCSR279IMD	HMGXB4	19121	19361
ENCSR861UWB	HOXB6	625	786
ENCSR579XWM	HSF4	7759	8200
ENCSR948VFL	IKZF1	93048	94485
ENCSR648INT	ILK	1765	2391
ENCSR926KTP	IRF9	7637	7933
ENCSR000DJX	JUND	38025	40768
ENCSR000EZW	JUN	5312	5622
ENCSR000ATZ	KAT2B	1620	1826
ENCSR086FZL	KAT8	794	847
ENCSR660RNO	KDM4B	485	684
ENCSR686EYO	KHSRP	8410	8914
ENCSR760UVO	KLF16	23890	24318
ENCSR550HCT	KLF1	10222	10633
ENCSR158BGH	MBD1	21625	20656
ENCSR221GAN	MBD2	13605	14187
ENCSR426MDV	MIER1	27121	28187
ENCSR797SWM	MITF	34978	35526
ENCSR107GRP	MLLT1	58043	58923
ENCSR675LRO	MLLT1	19071	19673
ENCSR512NLO	MNT	33513	34205
ENCSR807BGP	MTA1	35794	36604
ENCSR849LXI	MTF1	1363	1666
ENCSR000EGZ	MXI1	11987	12282
ENCSR992KLV	MYNN	480	828
ENCSR085QEV	NBN	33634	34471
ENCSR658WFQ	NCOA1	28877	29520
ENCSR119ULQ	NCOA4	3217	3595
ENCSR168CEE	NCOA6	2639	2876
ENCSR632SHZ	NFE2L1	5170	5525
ENCSR000FAF	NFE2	5373	5508
ENCSR000FCC	NFE2	56575	57893
ENCSR796ITY	NFIC	93779	95727
ENCSR574VJG	NFIX	6102	6613
ENCSR163VTS	NFYA	5748	5904
ENCSR798MFW	NR1H2	195	233
ENCSR000BRS	NR2F2	69312	72469
ENCSR494UQJ	NR3C1	4207	4508
ENCSR980ZWE	NR3C1	1057	1118
ENCSR000DJW	NR4A1	113	160
ENCSR692RET	NR4A1	13799	14085
ENCSR494TDU	NRF1	19264	19705
ENCSR263DFP	PBX2	50823	51553
ENCSR603REQ	PCBP2	3570	4524
ENCSR594SMP	PHF20	15589	16158
ENCSR115SMW	PKNOX1	61760	62915
ENCSR000BQY	PML	45088	46710
ENCSR000BMR	POLR2A	120697	127201
ENCSR000BKR	POLR2AphosphoS5	173520	173975
ENCSR120MPG	PRDM10	25898	26259
ENCSR000FAD	RAD21	22059	22680
ENCSR670JDQ	RB1	23184	23448
ENCSR000AQI	RBBP5	61970	64776
ENCSR848AOP	RBM22	36692	66521
ENCSR791OZM	RBM25	69080	101417
ENCSR740XMB	RBPJ	1809	2253
ENCSR000EGC	RCOR1	16232	17409
ENCSR054JMQ	REST	7533	8266
ENCSR968GIB	RFX1	20199	20777
ENCSR551KXD	RHOXF2B	2861	3183
ENCSR718SDE	RLF	9633	10097
ENCSR250WFW	RREB1	3125	3535
ENCSR724GSW	SAFB2	37	135
ENCSR000AQJ	SAP30	25846	25547
ENCSR000EWI	SETDB1	20784	22014
ENCSR920BLG	SIN3A	24130	25157
ENCSR657JLK	SIN3B	5227	5447
ENCSR000BNW	SIX5	3151	3269
ENCSR922YDT	SLC30A9	1757	2100
ENCSR189PYJ	SMAD2	42	126
ENCSR587OQL	SMARCA4	90184	91235
ENCSR895HSJ	SMARCA5	65815	65209
ENCSR157TCS	SMARCE1	76236	77342
ENCSR000EGW	SMC3	37946	38991
ENCSR788RSW	SOX6	49923	50988
ENCSR372IML	SP1	15681	16292
ENCSR991ELG	SP1	11071	11299
ENCSR815ZDS	SREBF1	10776	11136
ENCSR582IAO	SRF	18670	19019
ENCSR832DMO	SRSF1	857	1072
ENCSR268QIQ	SRSF3	24377	26184
ENCSR814AJH	SRSF9	42	116
ENCSR000BRR	STAT5A	17967	18908
ENCSR338UQU	STAT6	19353	19199
ENCSR000AUC	SUZ12	26959	27224
ENCSR412CTM	SUZ12	9853	10029
ENCSR671GFC	TAF7	10240	10577
ENCSR100UQX	TAF9B	10644	10998
ENCSR783EPA	TBPL1	8080	8389
ENCSR000EHA	TBP	28620	29922
ENCSR970OJY	TCF3	40104	40890
ENCSR888XZK	TCF7L2	3952	4305
ENCSR844JVU	TCFL5	5005	5288
ENCSR017GBO	TFDP1	10241	10742
ENCSR415NNQ	THAP12	42989	46363
ENCSR000BNN	THAP1	37326	28513
ENCSR213VUI	TRIM25	7315	7774
ENCSR474CVP	TRIM28	44299	43644
ENCSR787RVK	TSC22D4	867	1019
ENCSR690GUG	U2AF1	5003	5425
ENCSR000BKT	USF1	48871	49233
ENCSR000AVE	WHSC1	107934	111844
ENCSR997NGQ	XRCC3	1317	1548
ENCSR000FAC	XRCC4	70	116
ENCSR567JEU	YBX3	4573	4928
ENCSR000BKU	YY1	47785	45623
ENCSR172OSX	ZBTB12	16288	16138
ENCSR166BAY	ZBTB1	2940	3117
ENCSR876GXA	ZBTB33	118833	120181
ENCSR419CNA	ZC3H4	777	897
ENCSR279OXE	ZFP30	328	406
ENCSR776CYN	ZFP36	78827	81167
ENCSR628DJK	ZFX	18367	18762
ENCSR920ASP	ZFX	20563	21359
ENCSR199HGP	ZKSCAN3	949	1182
ENCSR907JPB	ZMIZ1	1383	1493
ENCSR124YFA	ZNF124	216	256
ENCSR041YBR	ZNF12	12063	12118
ENCSR427WZJ	ZNF143	3129	3217
ENCSR713IFY	ZNF146	23493	24413
ENCSR172XJS	ZNF165	9345	9822
ENCSR011PEI	ZNF175	10478	10822
ENCSR409PXW	ZNF224	234	246
ENCSR360ECJ	ZNF232	664	677
ENCSR606KTL	ZNF239	18009	18653
ENCSR271RRH	ZNF253	2165	2615
ENCSR775FSH	ZNF280B	2026	2483
ENCSR229KXQ	ZNF282	180	240
ENCSR948JND	ZNF398	856	1300
ENCSR758PLU	ZNF408	901	1292
ENCSR235PYI	ZNF41	5783	6099
ENCSR609ZLF	ZNF431	4314	4505
ENCSR598TIR	ZNF507	9817	10567
ENCSR597CHL	ZNF518B	671	843
ENCSR350GZC	ZNF561	2340	2557
ENCSR249BHQ	ZNF592	48711	49673
ENCSR940PYZ	ZNF609	508	553
ENCSR568YNC	ZNF655	1160	1508
ENCSR682AAS	ZNF668	4339	4986
ENCSR187RGF	ZNF695	1116	1584
ENCSR276RQG	ZNF696	698	909
ENCSR303SHG	ZNF699	589	994
ENCSR737UST	ZNF740	5343	5575

### Sheet: Table 5 (age data)
	Age	UMR	Allo	Source	Mappability (mean)	Length (mean)
Homo_sapiens	0.3	0.00234727	0.00278046	Pozzi et al	0.904647	433.548
Homininae	6.6	0.000474	0.00222695	Perelman et al	0.669086	1909.34
Hominidae	18	0.00465823	0.0124477	Perelman et al	0.743458	664.563
Hominoidea	23.5	0.0170319	0.0342923	Perelman et al	0.852025	1205.35
Catarrhini	38.8	0.0179895	0.0133874	Pozzi et al	0.944001	1048.63
Simiiformes	50	0.0348049	0.0276887	Perelman et al	0.983355	422.369
Haplorrhini	76.7	0.0011242	0.000630752	Pozzi et al	0.95862	388.182
Primates	81.2	0.297091	0.306172	Pozzi et al	0.978133	323.542
